# Random mtDNA mutagenesis maps genotype-phenotype associations across metabolic contexts and lineages

**DOI:** 10.64898/2026.10.08.757705

**Authors:** Amir Giladi, Ron Baik, Chih-Yao Chung, Minsoo Kim, Josephine Adams, Rahul Saha, Max Land, Ruobing Cui, Emily DeBitetto, Megan E. Kelley, Craig B. Thompson, Ed Reznik, Roshan Sharma, Ronan Challinge, R. Stefan Isaac, Josi Peterson, Alexander van Oudenaarden, Agnel Sfeir

## Abstract

Mitochondrial DNA (mtDNA) mutations cause inherited disease, accumulate with age, and recur in tumors, yet their effects remain unresolved because existing models interrogate one engineered allele at a time. We developed mtDIVE, a random C→T mutagenesis platform for pooled mitochondrial forward genetics in human epithelial cells and zebrafish embryos. mtDIVE generates genotypes ranging from single substitutions to >100 mutations per molecule, impairs respiration, and causes lineage-specific developmental delay. Coupling single-cell transcriptomics with mtDNA genotyping revealed that selection on mutant genomes and their transcriptional consequences depend on metabolic state and developmental lineage. Obligate OXPHOS eliminates highly mutated cells by apoptosis, whereas glycolytic conditions promote their competitive displacement. Individual loci exert modest but non-redundant effects that predict cell state beyond aggregate mutation burden, and cancer-recurrent variants are enriched among mutations linked to reduced mitochondrial transcription. Thus, mtDIVE links mtDNA genotypes to cellular phenotypes, separating the consequences of mutation identity from mutational load.
