## Supplemental Table 2 for "Random mtDNA mutagenesis maps genotype-phenotype associations across metabolic contexts and lineages"

### Sheet: Table_human-stats
induction	culture	timepoint	replicate	nCells
none	galactose	10	1	4087
			2	3855
	glucose	10	1	3363
			2	3218
pulse	galactose	1	1	3395
			2	891
		10	1	3082
			2	765
	glucose	1	1	3794
			2	1012
		10	1	3657
			2	985
continuous	galactose	10	1	4592
			2	4345
	glucose	10	1	3078
			2	3000
