## Supplemental Table 3 for "Random mtDNA mutagenesis maps genotype-phenotype associations across metabolic contexts and lineages"

### Sheet: Table_lineages
cell type	lineage
macrophage	blood
erythrocyte	blood
supporting cell (otic vesicle)	ear
endothelial cell	endothelium
basal cell	epidermis
basal cell II	epidermis
ionocyte	epidermis
lens	epidermis
optic cup	eye
optic cup II	eye
optic cup III	eye
retinal pigment epithelium	eye
retinal neuron	eye
retinal neuron II	eye
retinal neuron III	eye
retinal neuron IV	eye
fin bud mesoderm	fin
fin fold	fin
hatching gland cell I	hatching gland
hatching gland cell II	hatching gland
goblet cell	intestine
intestine	intestine
liver	liver
chondrocranium	neural crest
head mesenchyme	neural crest
head mesenchyme II	neural crest
jaw chondrocyte	neural crest
pharyngeal arch	neural crest
pharyngeal arch II	neural crest
pharyngeal arch III	neural crest
pharyngeal arch IV	neural crest
neural tube mesenchyme	mesenchyme
anterior migratory muscle cell	muscle
anterior migratory muscle cell II	muscle
cardiomyocyte	muscle
cranial muscle cell	muscle
cranial muscle cell II	muscle
mature fast muscle fiber	muscle
mature fast muscle fiber II	muscle
mature fast muscle fiber III	muscle
mature slow muscle fiber	muscle
vascular smooth muscle cell	muscle
cranial neural crest cell	neural crest
iridophore	neural crest
xanthophore	neural crest
differentiated neuron	neuron
differentiated neuron II	neuron
differentiated neuron III	neuron
differentiated neuron IV	neuron
differentiated neuron V	neuron
differentiated neuron VI	neuron
differentiating neuron	neuron
differentiating neuron II	neuron
differentiating neuron III	neuron
differentiating neuron IV	neuron
differentiating neuron V	neuron
motor neuron	neuron
neural progenitor cell	neuron
neural progenitor cell (hindbrain)	neuron
neural progenitor cell II	neuron
floor plate	neuron
ganglion	neuron
radial glial cell	neuron
notochord	notochord
olfactory bulb	olfactory
pancreas	pancreas
periderm	periderm
mixed cell population
