## Supplemental Table 5 for "Random mtDNA mutagenesis maps genotype-phenotype associations across metabolic contexts and lineages"

### Sheet: Table_primers
Amplicon ID	FWD sequence	REV sequence	FWD start position	FWD end position	REV start position	REV end position	Amplicon size
6	ATTCACCATATCAAGTGAGAGACCACCAAT	CCTTTCGCTGGCATTTCATAGTGCAAATAT	265	294	526	555	232
3	CCCCCTTACGTCCAGCGATTCCTGT	GCACAAAGGCATGGTCCCGACCTTT	733	757	1017	1041	260
5	AGGTGAGCTACCCCGAGACAGCCTA	CACGTTGTCGTAGTGGGCCTGGAAG	2319	2343	2602	2626	259
12	GCCATCTCAAGCCTAGCAGTATACTCAATC	GGGAATCAGAACTAGTCTCAGGCTTCAATG	4139	4168	4428	4457	260
8	GTCCCTCCTTCATCAATGAACCCTTATGTC	TCAGGACAATGGGATGTTACAGGTATACCA	4978	5007	5233	5262	226
2	CCCAGCCACCAGTACAGCAATA	ACGACCTGACCGAAAAGCCCAATCC	5265	5286	5686	5710	400
18	TTGAACCCGGTAAGGCGGGAAAAGC	GCCAACCAGGAGCACTTCTTGGTGA	6263	6287	6549	6573	262
16	CGGCAGGAGGGGGAGATCCAATTCT	ACACCCGAGCATACTTCACATCCGC	7089	7113	7323	7347	210
17	AAGACCTCACACCAGGGGGCTTTCG	TGAAATCTGCGGGGCTAACCACAGC	8506	8530	8720	8744	190
11	CACAGCAGGCCACCTACTAATTCAACTTAT	GCAATTTGGTTTCACCTTCACTCAATGACA	9546	9575	9828	9857	253
4	GCGGCCTTGAATGAGCAGAGTAGGG	TAGTAGCCACAGCTCGAACCCACGG	10918	10942	11241	11265	299
14	TGTAGCAGGATCTATAATTCTAGCGGCAGT	TAACACATCGTATGAACGAACTCATAGCCG	11973	12002	12291	12320	289
7	TAACACAGCATCTCTACAGGCCGTAATCTA	ACTAACAAGCTTGCACCAACAATCTGTCTA	13388	13417	13704	13733	287
15	CATTAATCGCCACATCATTTACCGCAGTTT	CTACCCCAGGAATTCCATTCCACTTTTCAA	14134	14163	14440	14469	277
10	TCTTTCCAATCCTTCACCGACTAATCCCTA	AACAAACAAAGTCAGAAGCAATACCCAAGC	14482	14511	14765	14794	254
9	ACAACCAGACCATAAACCATAACACGTCAA	TTACTCAGACTTTAACTGAGACCGGTGACT	14940	14969	15238	15267	269
13	CCTAAACCCCAACATGGATAAAATCCCCTT	ACACACTTCTAAACAGCGAGGAATAGCATT	15937	15966	16228	16257	262
